# The induction of systemic resistance to barley powdery mildew by rhizosphere bacterial communities does not disrupt the structure or function of native microbial communities

**DOI:** 10.64898/2026.01.21.700805

**Authors:** Linda Rigerte, Anna Sommer, A. Corina Vlot, Luis Daniel Prada-Salcedo, Thomas Reitz, Anna Heintz-Buschart, Mika T. Tarkka

## Abstract

Synthetic microbial communities (SynComs) could help plants withstand biotic stress and reduce the need for pesticides. With this in mind, we created two SynComs, comprising bacterial strains isolated from the rhizospheres of barley and wheat. We then studied their potential to trigger induced systemic resistance against the barley pathogen *Blumeria graminis* f. sp. *hordei (Bgh)*. To investigate the plant-microbial interactions from the perspective of both plants and microbes, we performed DAF staining to quantify *Bgh* propagation in plant leaves, analysed leaf transcriptomes and conducted rhizosp here 16S rRNA gene metabarcoding and rhizosphere metatranscriptome analysis. Our results demonstrate that the SynComs elicit defence responses in barley against *Bgh* in a manner similar to that of the positive control strain *Pseudomonas simiae* WCS417r. The SynComs act without triggering a strong gene response prior to inoculation with the plant pathogen or affecting plant-associated prokaryote communities; they only mildly influence bacterial gene expression in the rhizosphere. Instead, they act as priming agents, preparing the plant for further pathogen attack. These findings suggest that protective SynComs can be applied in the field without causing signficant disruption to native microbial communities.
