## Supplementary Table 1 for "The induction of systemic resistance to barley powdery mildew by rhizosphere bacterial communities does not disrupt the structure or function of native microbial communities"

### Sheet: Sheet1
Table	S1_NB_plate_composition
Description	Composition of nutrient agar (NB) plates.

### Sheet: Sheet2
Reagent	For 1 L (g)
Nutrient Broth No. 4 (Fluka Analytical/ Sigma-Aldrich, St. Louis, USA)	8
Agar-agar	15
H2O	1 L
