## Supplementary Table 2 for "The induction of systemic resistance to barley powdery mildew by rhizosphere bacterial communities does not disrupt the structure or function of native microbial communities"

### Sheet: Sheet1
Table	S2_DAF_staining_solution_composition
Description	Composition of the DAF staining solution for the detection of fungal hyphae in barley leaves

### Sheet: Sheet2
Component	Stock concentration	Volume used	Final concentration	Additional note
MES	0.5 M	5 ml	50 mM	Buffer
CaCl2	1 M	50 ul	1 mM
KCl	1 M	12.5 ul	0.25 mM
H2O		25 ml		Bring to volume
DAF				Added to working solution for the staining
