## Supplementary Table 3 for "The induction of systemic resistance to barley powdery mildew by rhizosphere bacterial communities does not disrupt the structure or function of native microbial communities"

### Sheet: Sheet1
Table	S3_Permanova_microbiomes_rhizosphere_leaves
Description	PERMANOVA results showing comparisons between the microbiomes of the rhizosphere and leaves of barley, inoculated with WCS417r, barley or wheat rhizosphere SynComs, or a corresponding mock control solution.
Abbreviation description	BH	Benjamini-Hochberg adjusted p-values
	RH	Rhizosphere

### Sheet: Sheet2
Microbiome	Comparison	F-statistic	R-sq.	p-value	BH Adjusted p-value
RH	Control vs WCS417r	0.42	0.05	0.882	1
	Control vs Wheat	0.31	0.04	1	1
	Control vs Barley	0.22	0.03	0.895	1
	WCS417r vs Wheat	0.28	0.03	0.961	1
	Barley vs WCS417r	0.67	0.08	0.592	1
	Barley vs Wheat	0.4	0.05	0.9	1
Leaf	Control vs WCS417r	0.49	0.08	1	1
	Control vs Wheat	1	0.14	0.568	0.942
	Control vs Barley	2.57	0.3	0.055	0.331
	WCS417r vs Wheat	0.54	0.06	1	1
	Barley vs WCS417r	0.88	0.1	0.628	0.942
	Barley vs Wheat	0.88	0.1	0.597	0.942
