## Supplementary Table 5 for "The induction of systemic resistance to barley powdery mildew by rhizosphere bacterial communities does not disrupt the structure or function of native microbial communities"

### Sheet: Sheet1
Table	S5_pairwise_Permanova_comparisons_leaf_RNA
Description	Pairwise PERMANOVA comparisons for leaf RNA-seq data

### Sheet: Sheet2
Comparison	Df	SumsOfSqs	F.Model	R2	p.value	p.adjusted	sig
P. simiae WCS417 vs Barley SynCom	1	598.778	1.343	0.144	0.113	0.155	NS
P. simiae WCS417 vs Wheat SynCom	1	571.385	1.188	0.129	0.235	0.235	NS
Control vs P. simiae WCS417	1	773.946	1.797	0.183	0.034	0.101	NS
Barley SynCom vs Wheat SynCom	1	570.196	1.298	0.14	0.13	0.155	NS
Control vs Barley SynCom	1	533.181	1.371	0.146	0.091	0.155	NS
Control vs Wheat SynCom	1	835.598	1.971	0.198	0.031	0.101	NS
