## Supplementary Table 6 for "The induction of systemic resistance to barley powdery mildew by rhizosphere bacterial communities does not disrupt the structure or function of native microbial communities"

### Sheet: Sheet2
Table	S4_DEGs_Barley_vs_Control_ISR_leaf
Description	Differentially expressed genes (DEGs) in barley leaves after inoculation with the barley SynCom
Column descriptions	gene	Gene ID
	annotation	Gene annotation or description
	log2FoldChange	Log₂ fold change in gene expression between treatment and control
	decat	Differential expression category (up- or downregulated)

### Sheet: Sheet1
gene	annotation	log2FoldChange	decat
HORVU.MOREX.r3.7HG0730530	Copper transport protein family	0.491224	Up
HORVU.MOREX.r3.3HG0220760	Receptor-like kinase	-0.717868	Down
HORVU.MOREX.r3.3HG0292960	Cytokinin oxidase/dehydrogenase	0.731799	Up
HORVU.MOREX.r3.4HG0340550	Sorghum bicolor protein targeted either to mitochondria or chloroplast proteins T50848	0.578433	Up
HORVU.MOREX.r3.5HG0496860	Acyl-coenzyme A thioesterase 9, mitochondrial	-1.09512	Down
HORVU.MOREX.r3.6HG0575580	MYB transcription factor	1.21201	Up
HORVU.MOREX.r3.6HG0599800	Glycine-rich protein GRP22-like	0.503056	Up
