## Supplementary Table 7 for "The induction of systemic resistance to barley powdery mildew by rhizosphere bacterial communities does not disrupt the structure or function of native microbial communities"

### Sheet: Sheet2
Table	S5_DEGs_Wheat_vs_Control_ISR_leaf
Description	Differentially expressed genes (DEGs) in barley leaves after inoculation with the wheat SynCom
Column descriptions	gene	Gene ID
	annotation	Gene annotation or description
	log2FoldChange	Log₂ fold change in gene expression between treatment and control
	decat	Differential expression category (up- or downregulated)

### Sheet: Sheet1
gene	annotation	log2FoldChange	decat
HORVU.MOREX.r3.2HG0173040	Loricrin-like protein	-0.472512	Down
HORVU.MOREX.r3.2HG0100230	Stress responsive A/B barrel domain protein	-2.33708	Down
HORVU.MOREX.r3.2HG0097510	NBS-LRR disease resistance protein, putative, expressed	-12.5108	Down
HORVU.MOREX.r3.2HG0157790	Senescence regulator	-1.80729	Down
HORVU.MOREX.r3.2HG0103930	Flavin-containing monooxygenase	-1.72423	Down
HORVU.MOREX.r3.2HG0210480	Chaperone protein DnaJ	-2.59879	Down
HORVU.MOREX.r3.2HG0203670	MYB transcription factor	-4.37066	Down
HORVU.MOREX.r3.2HG0183330	Sulfotransferase	-1.61255	Down
HORVU.MOREX.r3.2HG0217520	Receptor kinase	-2.46977	Down
HORVU.MOREX.r3.7HG0635300	Acid invertase 1	-1.56149	Down
HORVU.MOREX.r3.7HG0729020	High-affinity nitrate transporter 2.2	-1.84286	Down
HORVU.MOREX.r3.7HG0742870	Receptor-like protein kinase	0.69252	Up
HORVU.MOREX.r3.7HG0701260	NAC domain-containing protein	-0.890234	Down
HORVU.MOREX.r3.7HG0730620	Disease resistance protein (TIR-NBS-LRR class) family	-0.690722	Down
HORVU.MOREX.r3.7HG0747930	receptor kinase 1	-4.53316	Down
HORVU.MOREX.r3.7HG0661070	Pollen Ole e 1 allergen/extensin	0.616399	Up
HORVU.MOREX.r3.7HG0730950	SBP (S-ribonuclease binding protein) family protein	-0.76277	Down
HORVU.MOREX.r3.7HG0733220	Polyubiquitin	-0.689769	Down
HORVU.MOREX.r3.3HG0224210	Peroxisomal membrane protein PEX14	-1.64022	Down
HORVU.MOREX.r3.3HG0285150	Tryptophan aminotransferase	-0.812914	Down
HORVU.MOREX.r3.3HG0220800	Receptor-like kinase	-14.2804	Down
HORVU.MOREX.r3.3HG0225170	receptor kinase 1	-12.3773	Down
HORVU.MOREX.r3.3HG0322170	Crt	-0.475139	Down
HORVU.MOREX.r3.3HG0291400	Protein DETOXIFICATION	0.581777	Up
HORVU.MOREX.r3.3HG0313740	NBS-LRR disease resistance protein-like protein	-2.55101	Down
HORVU.MOREX.r3.3HG0324450	Progesterone 5-beta-reductase	-4.35545	Down
HORVU.MOREX.r3.3HG0287650	Oxidative stress 3	-0.70984	Down
HORVU.MOREX.r3.4HG0399660	Mannitol transporter, putative, expressed	-0.845815	Down
HORVU.MOREX.r3.4HG0409450	inactive purple acid phosphatase-like protein	0.662213	Up
HORVU.MOREX.r3.4HG0418190	Metacaspase-1	-1.38066	Down
HORVU.MOREX.r3.4HG0416200	Phosphatidylserine decarboxylase proenzyme	-1.01298	Down
HORVU.MOREX.r3.4HG0338100	Glutamate decarboxylase	-0.719647	Down
HORVU.MOREX.r3.4HG0341870	T-box transcription factor, putative (DUF863)	-0.707939	Down
HORVU.MOREX.r3.4HG0417190	2-oxoglutarate and Fe(II)-dependent oxygenase superfamily protein	-0.928145	Down
HORVU.MOREX.r3.4HG0354980	Chaperone ClpB	-0.540657	Down
HORVU.MOREX.r3.5HG0499130	O-acyltransferase WSD1	-5.21252	Down
HORVU.MOREX.r3.5HG0511140	Cysteine protease	-0.506272	Down
HORVU.MOREX.r3.5HG0521020	Receptor protein kinase-like protein	-11.4693	Down
HORVU.MOREX.r3.5HG0512490	Peroxidase	1.0583	Up
HORVU.MOREX.r3.5HG0496860	Acyl-coenzyme A thioesterase 9, mitochondrial	-1.26785	Down
HORVU.MOREX.r3.5HG0478840	Vacuolar iron transporter-like protein	-0.594229	Down
HORVU.MOREX.r3.5HG0503060	Plant regulator RWP-RK family protein, putative	-0.468544	Down
HORVU.MOREX.r3.5HG0517140	Calcium-dependent protein kinase	0.697421	Up
HORVU.MOREX.r3.5HG0445960	Glutaredoxin family protein	0.699014	Up
HORVU.MOREX.r3.5HG0484660	Vacuolar-processing enzyme	-1.37219	Down
HORVU.MOREX.r3.6HG0618950	Chaperone dnaJ-like protein	-2.15234	Down
HORVU.MOREX.r3.6HG0634270	Cation/H(+) antiporter	-2.23729	Down
HORVU.MOREX.r3.6HG0629730	Inosine-5'-monophosphate dehydrogenase	-0.460559	Down
HORVU.MOREX.r3.6HG0541780	Pathogenesis-related thaumatin superfamily protein	-2.54232	Down
HORVU.MOREX.r3.1HG0073130	Plant protein 1589 of Uncharacterized protein function	-0.577205	Down
HORVU.MOREX.r3.1HG0095200	Zinc finger protein CONSTANS	-0.743285	Down
HORVU.MOREX.r3.1HG0080370	F-box family protein	-7.76249	Down
HORVU.MOREX.r3.1HG0092870	Protein ABIL1	0.741566	Up
HORVU.MOREX.r3.1HG0009360	WRKY family transcription factor family protein	-4.76695	Down
