## Supplementary Table 8 for "The induction of systemic resistance to barley powdery mildew by rhizosphere bacterial communities does not disrupt the structure or function of native microbial communities"

### Sheet: Sheet2
Table	S6_DEGs_WCS417_vs_Control_ISR_leaf
Description	Differentially expressed genes (DEGs) in barley leaves after inoculation with the WCS417
Column descriptions	gene	Gene ID
	annotation	Gene annotation or description
	log2FoldChange	Log₂ fold change in gene expression between treatment and control
	decat	Differential expression category (up- or downregulated)

### Sheet: Sheet1
gene	annotation	log2FoldChange	decat
HORVU.MOREX.r3.2HG0183390	GRAM domain-containing protein / ABA-responsive	1.11127	Up
HORVU.MOREX.r3.2HG0115410	Short-chain dehydrogenase/reductase family protein	-0.558586	Down
HORVU.MOREX.r3.2HG0212050	Serine/threonine-protein kinase	0.618947	Up
HORVU.MOREX.r3.2HG0182380	senescence regulator (Protein of unknown function, DUF584)	-0.686234	Down
HORVU.MOREX.r3.2HG0217510	Tubulin-folding cofactor B	-0.958272	Down
HORVU.MOREX.r3.2HG0138320	Dihydroxy-acid dehydratase	0.464884	Up
HORVU.MOREX.r3.2HG0154170	Amino acid permease	-0.505587	Down
HORVU.MOREX.r3.2HG0208170	Non-specific serine/threonine protein kinase	-1.3715	Down
HORVU.MOREX.r3.2HG0172200	Cation efflux system protein CusC	0.506325	Up
HORVU.MOREX.r3.2HG0209020	Stem-specific protein TSJT1	0.607473	Up
HORVU.MOREX.r3.2HG0211040	Response regulator	0.550612	Up
HORVU.MOREX.r3.2HG0208680	Heavy metal transport/detoxification superfamily protein	-0.885154	Down
HORVU.MOREX.r3.2HG0103880	Aspartic proteinase nepenthesin-1	0.813484	Up
HORVU.MOREX.r3.2HG0102700	Amino acid transporter family protein	-0.458111	Down
HORVU.MOREX.r3.2HG0199660	Pollen Ole e 1 allergen/extensin	0.562706	Up
HORVU.MOREX.r3.2HG0117260	Protein FLOWERING LOCUS T	1.27601	Up
HORVU.MOREX.r3.2HG0135060	Organic cation/carnitine transporter	1.53933	Up
HORVU.MOREX.r3.2HG0118180	Terpene synthase	-0.649896	Down
HORVU.MOREX.r3.2HG0183330	Sulfotransferase	-1.0432	Down
HORVU.MOREX.r3.2HG0217520	Receptor kinase	-1.94565	Down
HORVU.MOREX.r3.7HG0635300	Acid invertase 1	-1.10639	Down
HORVU.MOREX.r3.7HG0717870	Inositol oxygenase	0.992522	Up
HORVU.MOREX.r3.7HG0716830	basic helix-loop-helix (bHLH) DNA-binding superfamily protein	0.673291	Up
HORVU.MOREX.r3.7HG0732860	Polyubiquitin	-0.696647	Down
HORVU.MOREX.r3.7HG0734910	Endo-1,4-beta-xylanase A	-0.710842	Down
HORVU.MOREX.r3.7HG0649190	Choline transporter-like protein 1	-1.10015	Down
HORVU.MOREX.r3.7HG0730620	Disease resistance protein (TIR-NBS-LRR class) family	-0.484391	Down
HORVU.MOREX.r3.7HG0665050	Germin-like protein	0.770007	Up
HORVU.MOREX.r3.7HG0733110	Polyubiquitin	-0.344239	Down
HORVU.MOREX.r3.7HG0711020	Chaperone DnaJ	0.426296	Up
HORVU.MOREX.r3.7HG0661070	Pollen Ole e 1 allergen/extensin	0.499766	Up
HORVU.MOREX.r3.7HG0659440	Anthocyanin 5-aromatic acyltransferase-like protein	-2.49624	Down
HORVU.MOREX.r3.7HG0728080	Protein CHLOROPLAST IMPORT APPARATUS 2	-0.805427	Down
HORVU.MOREX.r3.7HG0724810	DUF1680 domain protein	-0.81909	Down
HORVU.MOREX.r3.7HG0733220	Polyubiquitin	-0.643466	Down
HORVU.MOREX.r3.7HG0658550	RING/U-box superfamily protein	0.465647	Up
HORVU.MOREX.r3.7HG0639840	3-ketoacyl-CoA synthase	-0.517699	Down
HORVU.MOREX.r3.7HG0679220	Tonoplast dicarboxylate transporter	-0.477781	Down
HORVU.MOREX.r3.7HG0736150	Phosphatidylinositol transfer protein	1.29518	Up
HORVU.MOREX.r3.7HG0742520	Dihydroflavonol-4-reductase	0.65815	Up
HORVU.MOREX.r3.3HG0301750	Alpha-1,4 glucan phosphorylase	-0.511447	Down
HORVU.MOREX.r3.3HG0220060	Derlin-2.1	-0.829811	Down
HORVU.MOREX.r3.3HG0227400	Non-specific lipid-transfer protein	-0.361868	Down
HORVU.MOREX.r3.3HG0224210	Peroxisomal membrane protein PEX14	-1.40574	Down
HORVU.MOREX.r3.3HG0285150	Tryptophan aminotransferase	-0.516009	Down
HORVU.MOREX.r3.3HG0311440	Transducin/WD40 repeat-like superfamily protein	-1.04502	Down
HORVU.MOREX.r3.3HG0246500	Peptide-N4-(N-acetyl-beta-glucosaminyl)asparagine amidase A	0.325728	Up
HORVU.MOREX.r3.3HG0283600	GDSL esterase/lipase	-2.57173	Down
HORVU.MOREX.r3.3HG0275060	Isoprenylcysteine alpha-carbonyl methylesterase ICME	-0.655322	Down
HORVU.MOREX.r3.3HG0220760	Receptor-like kinase	-1.04429	Down
HORVU.MOREX.r3.3HG0322170	Crt	-0.454273	Down
HORVU.MOREX.r3.3HG0221130	Receptor-like protein kinase, putative,expressed	-0.518028	Down
HORVU.MOREX.r3.3HG0227420	Non-specific lipid-transfer protein	-0.295657	Down
HORVU.MOREX.r3.3HG0321460	dicer-like 3	0.496133	Up
HORVU.MOREX.r3.3HG0228230	Peptide transporter	-0.872681	Down
HORVU.MOREX.r3.3HG0313740	NBS-LRR disease resistance protein-like protein	-3.00396	Down
HORVU.MOREX.r3.3HG0234440	Amino acid permease	0.730675	Up
HORVU.MOREX.r3.3HG0283820	basic helix-loop-helix (bHLH) DNA-binding superfamily protein	0.819043	Up
HORVU.MOREX.r3.3HG0275090	SWI/SNF-related matrix-associated actin-dependent regulator of chromatin subfamily A-like protein 1	0.704837	Up
HORVU.MOREX.r3.3HG0224000	basic helix-loop-helix (bHLH) DNA-binding superfamily protein	-0.476641	Down
HORVU.MOREX.r3.3HG0226370	Receptor-like kinase	-0.757956	Down
HORVU.MOREX.r3.3HG0330200	Aquaporin	-0.305074	Down
HORVU.MOREX.r3.4HG0342720	LOB domain-containing protein, putative	-0.44201	Down
HORVU.MOREX.r3.4HG0400520	Lipid transfer protein	0.930228	Up
HORVU.MOREX.r3.4HG0345700	Carboxypeptidase	0.718709	Up
HORVU.MOREX.r3.4HG0409450	inactive purple acid phosphatase-like protein	0.556277	Up
HORVU.MOREX.r3.4HG0335410	Lysine--tRNA ligase	-0.87413	Down
HORVU.MOREX.r3.4HG0392820	phytochrome interacting factor 3	-0.863134	Down
HORVU.MOREX.r3.4HG0417520	Flowering locus T-like protein	-2.09727	Down
HORVU.MOREX.r3.4HG0417190	2-oxoglutarate and Fe(II)-dependent oxygenase superfamily protein	-0.688463	Down
HORVU.MOREX.r3.4HG0370520	inactive purple acid phosphatase-like protein	-0.351893	Down
HORVU.MOREX.r3.5HG0485790	1-aminocyclopropane-1-carboxylate oxidase	0.357969	Up
HORVU.MOREX.r3.5HG0516180	Hfr-2-like protein	0.485933	Up
HORVU.MOREX.r3.5HG0421680	MscS Mechanosensitive ion channel	0.848547	Up
HORVU.MOREX.r3.5HG0460770	Response regulator	0.531813	Up
HORVU.MOREX.r3.5HG0526590	NAD(P)-binding rossmann-fold protein	0.695803	Up
HORVU.MOREX.r3.5HG0523910	Lectin receptor kinase	-1.24911	Down
HORVU.MOREX.r3.5HG0527460	Pectin acetylesterase	0.450181	Up
HORVU.MOREX.r3.5HG0421110	fiber (DUF1218)	1.19219	Up
HORVU.MOREX.r3.5HG0496860	Acyl-coenzyme A thioesterase 9	-1.02733	Down
HORVU.MOREX.r3.5HG0496690	NADP-dependent alkenal double bond reductase	-0.474136	Down
HORVU.MOREX.r3.5HG0423060	Thaumatin-like protein	2.32426	Up
HORVU.MOREX.r3.5HG0536240	Beta-fructofuranosidase, insoluble protein	-0.783	Down
HORVU.MOREX.r3.5HG0536610	Gibberellin 20 oxidase	0.601342	Up
HORVU.MOREX.r3.5HG0485780	1-aminocyclopropane-1-carboxylate oxidase	0.546174	Up
HORVU.MOREX.r3.6HG0626160	Alcohol dehydrogenase, putative	0.77469	Up
HORVU.MOREX.r3.6HG0557950	Galactokinase	0.465181	Up
HORVU.MOREX.r3.6HG0601660	S-adenosylmethionine synthase	-0.378125	Down
HORVU.MOREX.r3.6HG0629290	Alpha/beta-Hydrolases superfamily protein, putative	0.744786	Up
HORVU.MOREX.r3.6HG0592460	4-hydroxy-3-methylbut-2-en-1-yl diphosphate synthase (flavodoxin)	-0.324033	Down
HORVU.MOREX.r3.6HG0600900	auxin canalization protein (DUF828)	-1.84212	Down
HORVU.MOREX.r3.6HG0598740	Methyltransferase	-0.557488	Down
HORVU.MOREX.r3.6HG0545860	Leucine-rich repeat receptor-like protein kinase family protein	-0.98928	Down
HORVU.MOREX.r3.6HG0617320	SWIB complex BAF60b domain-containing protein	-1.37344	Down
HORVU.MOREX.r3.6HG0601540	S-adenosylmethionine synthase	-0.430141	Down
HORVU.MOREX.r3.6HG0618720	Nitrate reductase	-2.065	Down
HORVU.MOREX.r3.6HG0541780	Pathogenesis-related thaumatin superfamily protein	-2.34174	Down
HORVU.MOREX.r3.1HG0057490	Kinase family protein	-0.768455	Down
HORVU.MOREX.r3.1HG0043530	Cytokinin riboside 5'-monophosphate phosphoribohydrolase	0.865166	Up
HORVU.MOREX.r3.1HG0051310	F-box protein PP2-A13	0.463122	Up
HORVU.MOREX.r3.1HG0077260	Hemoglobin	-0.620601	Down
HORVU.MOREX.r3.1HG0065220	Gibberellin 20 oxidase 2	2.58118	Up
HORVU.MOREX.r3.1HG0019230	ABC transporter A family member 1	0.972884	Up
HORVU.MOREX.r3.1HG0095200	Zinc finger protein CONSTANS	-0.691918	Down
HORVU.MOREX.r3.1HG0008450	11S globulin seed storage protein 2	-0.391678	Down
HORVU.MOREX.r3.1HG0056570	Expansin protein	0.674711	Up
HORVU.MOREX.r3.1HG0092870	Protein ABIL1	0.557757	Up
HORVU.MOREX.r3.1HG0071050	Expansin	0.881355	Up
HORVU.MOREX.r3.1HG0016790	Long-Chain Acyl-CoA Synthetase	0.546575	Up
HORVU.MOREX.r3.UnG0753190	Receptor-like protein kinase	-1.70868	Down
